# A probabilistic functional atlas based on extraoperative electrocortical stimulation mapping

**DOI:** 10.1101/2025.09.15.676264

**Authors:** Andrew J. Michalak, Leyao Yu, Amirhossein Khalilian-Gourtani, Alia Seedat, Cassandra Kazl, Christina Morrison, Zachary Resch, Werner Doyle, Peter Rozman, Orrin Devinsky, Patricia Dugan, Daniel Friedman, Adeen Flinker

## Abstract

**Background:** Direct electrocortical stimulation (DES) is the clinical gold standard for identifying eloquent cortex and guiding neurosurgical intervention, yet prior intraoperative DES during awake craniotomies have been limited by intraoperative sampling constraints and density-based rather than probabilistic analyses. The probability of typical and atypical cortical organization has not been fully explored, especially in epilepsy populations. We sought to generate a probabilistic atlas of motor, sensory, and language functions using extraoperative DES in a large cohort of patients with epilepsy.

**Methods:** We retrospectively analyzed 2,124 extraoperative DES trials from 125 patients undergoing intracranial monitoring (2008–2023). Positive and negative trials were mapped to Montreal Neurological Institute space, parcellated with the Human Connectome Project atlas, and analyzed using probability mapping, bootstrapped region-of-interest hit probabilities, hierarchical clustering, and kernel density estimation. Mixed-effects models assessed clinical predictors of language disruption.

**Results:** Probabilistic maps revealed regions of increased likelihood for eliciting functional responses in expected sensorimotor and language territories, but also demonstrated marked variability and deviations from expected cortical locations. Language disruption occurred in 338 trials, motor in 520, and sensory in 370. Instead of observing high probabilities and low inter-patient variability isolated to classic perisylvian locations (e.g., Broca’s and Wernicke’s areas), the likelihood of language disruption followed graded probabilistic gradients with high inter-patient variability. The middle frontal gyrus emerged as a consistent locus of naming and speech arrest. Motor phenomena extended into parietal association cortex. Higher-order experiences, including forced thoughts and feelings of presence, were reproducibly evoked from frontal and temporoparietal sites. Early seizure onset and temporal lobe lesions predicted lower naming disruption probabilities.

**Conclusions:** This extraoperative DES atlas, the largest to date, demonstrates that eloquent cortical functions are organized along probabilistic continua rather than fixed regions. Findings highlight the middle frontal gyrus as a critical language node, extend motor mapping into parietal cortex, and delineate reproducible experiential phenomena. Substantial inter-patient variability underscores the necessity of individualized mapping in surgical planning.
