## Supplemental Table 2 for "A probabilistic functional atlas based on extraoperative electrocortical stimulation mapping"

hit_all	GroupCount	Fun1_ny_id	Fun1_anatomicalregion
motor_tongue	188	53	13
motor_tongue sensory_neck_warmth	2	1	1
motor_eye_movements	2	1	1
motor_eye_deviation sensory_experiential_feelingOfPresence	4	1	3
motor_eye_deviation	22	9	5
motor_face	160	43	12
motor_face motor_tongue	26	11	6
motor_hand	94	25	12
motor_arm_weakness	44	5	10
motor_hand_weakness	24	7	8
motor_arm_weakness motor_hand_weakness	2	1	1
motor_head_turning	6	3	3
motor_finger	50	13	9
motor_arm sensory_arm_funny	2	1	1
motor_finger motor_hand sensory_arm_funny	2	1	2
motor_arm_clonus motor_arm_weakness sensory_body_bonesSoft	2	1	1
motor_hand sensory_arm_weird sensory_hand_weird	2	1	2
motor_eye_deviation motor_head_deviation	8	3	5
motor_arm motor_leg	4	2	3
motor_arm	30	12	7
motor_larynx motor_tongue sensory_larynx_cough	2	1	2
motor_finger motor_hand	6	3	2
motor_larynx motor_tongue	8	4	4
motor_face motor_mouth	6	2	2
language_visualNamingSoft motor_tongue	2	1	1
language_speechArrest motor_head	4	1	4
motor_neck_pulling	2	1	2
motor_face_pulling	8	3	4
motor_tongue_retraction	38	11	9
motor_face motor_tongue_retraction	8	3	4
motor_arm motor_finger	2	1	2
motor_arm_weakness motor_finger motor_hand_weakness	2	1	2
motor_torso sensory_experiential_hulaHooping	2	1	1
motor_leg_weakness	2	1	1
motor_larynx motor_tongue_retraction	2	1	1
motor_leg_jerking	4	1	2
motor_pharynx	12	6	5
motor_face_eyeopening	2	1	1
motor_tongue sensory_mouth	2	1	2
motor_eye_deviation motor_face	2	1	1
motor_foot	6	2	2
motor_arm motor_hand sensory_hand_tingling	2	1	2
motor_foot motor_hip motor_leg sensory_leg_tingling	2	1	1
motor_foot motor_hip motor_leg sensory_foot	2	1	2
motor_head_version	4	2	2
motor_throat	32	8	9
motor_neck motor_throat	2	1	2
motor_face motor_throat	2	1	1
motor_face motor_hand sensory_face sensory_hand	4	2	2
motor_throat motor_tongue	2	1	1
motor_throat motor_tongue_retraction	2	1	1
motor_face motor_head	2	1	2
motor_hand sensory_hand_paresthesia	4	1	2
motor_mouth	24	8	7
motor_finger sensory_nose_itch	2	1	2
motor_larynx	26	7	6
motor_arm motor_hand	26	9	6
motor_chest	2	1	2
motor_pharynx motor_tongue	2	1	2
motor_larynx sensory_mouth_tingling sensory_throat_gag	2	1	2
motor_face_grimace sensory_abdomen	2	1	1
motor_head	2	1	1
motor_face_eyeclosure motor_tongue_lipLicking	2	1	1
motor_eye	6	2	2
motor_arm motor_head sensory_experiential_fallingSensation sensory_nausea	2	1	2
motor_arm motor_head	2	1	2
motor_speechArrest sensory_tongue_numbness	2	1	1
motor_tongue sensory_tongue	2	1	1
motor_eye_deviation motor_head_deviation sensory_visual_hallucination_formed_picture	2	1	2
motor_tongue sensory_mouth_tingling	2	1	1
motor_face sensory_face_tingling	6	3	3
motor_speech	2	1	2
motor_jaw	6	3	3
motor_jaw motor_tongue_retraction	2	1	2
motor_hand sensory_hand	2	1	1
motor_head_deviation	8	2	5
motor_head_turning sensory_visual_blurring	2	1	2
motor_jaw sensory_head_movement	2	1	1
motor_tongue sensory_tongue_tingling	12	4	4
motor_face_eyeclosure sensory_tongue_tingling	2	1	1
language_speechArrest motor_speechArrest	2	1	1
motor_finger sensory_finger_tingling	2	1	2
motor_arm motor_hand sensory_hand_numbness	2	1	1
motor_arm_weakness motor_mouth	2	1	1
motor_speechArrest sensory_eye sensory_finger	2	1	2
motor_hand sensory_hand_tingling	4	2	4
language_speechArrest motor_tongue_retraction	2	1	2
motor_mouth sensory_mouth_wet	2	1	2
motor_eye_deviation motor_head_version	4	2	3
motor_eye motor_speechArrest	2	1	2
language_speechDisruption motor_larynx	2	1	2
motor_mouth_articulation motor_tongue	2	1	1
motor_eye_version motor_head_version	4	1	2
motor_eye_version	2	1	1
language_speechArrest motor_face	2	1	2
language_speechArrest motor_tongue	2	1	2
motor_mouth_articulation	2	1	2
language_speechArrest motor_eye_deviation	2	1	2
motor_arm motor_hand motor_leg	2	1	2
motor_face sensory_tongue_tingling	2	1	1
motor_tongue sensory_gustatory_metallic	4	1	2
motor_arm motor_face motor_leg	2	1	1
motor_hand motor_hip	2	1	2
motor_face motor_head_turning	2	1	2
motor_arm_weakness motor_finger sensory_hand_temperature_cold	2	1	2
motor_jaw sensory_throat_burning	2	1	1
motor_hand sensory_tickling	2	1	2
motor_hand_weakness sensory_experiential_forcedthought	2	1	2
motor motor_speechArrest	2	1	1
motor_speechArrest	2	1	1
motor_shoulder	6	2	5
motor_eye_upwardGaze	2	1	2
motor_finger_weakness motor_hand motor_mouth motor_tongue_movement	2	1	1
motor_mouth motor_tongue_movement	8	1	2
motor_mouth sensory_throat	2	1	1
motor_tongue sensory_tooth_movement	2	1	2
motor_finger sensory_finger	2	1	1
motor_face motor_hand motor_tongue	2	1	1
motor_eye motor_face	2	1	1
motor_face sensory_teeth	2	1	1
motor_mouth_automatisms	2	1	1
motor_utilizationBehavior	2	1	2
motor_face_blinking	2	1	1
motor_arm sensory_arm_tingling	2	1	1
motor_shoulder sensory_shoulder	2	1	2
motor_arm sensory_arm_tingling sensory_hand_tingling	4	1	2
motor_face sensory_arm_tingling	2	1	2
motor_eye sensory_tongue_numbness	2	1	2
motor_tongue_retraction sensory_tongue_numbness	2	1	2
motor_mouth motor_tongue	2	1	2
motor_finger sensory_hand_tingling	2	1	2
motor_arm motor_finger sensory_hand_vibration	2	1	2
motor_hand sensory_arm	2	1	1
motor_finger sensory_hand_twitching	2	1	2
motor_finger_flexion motor_hand	2	1	1
motor_finger sensory_hand	2	1	2
motor_speech sensory_hand_dull	2	1	1
motor_speech sensory_arm_dull	2	1	1
motor_arm motor_face motor_hand motor_head	2	1	2
motor_jaw motor_pharynx	2	1	1
sensory_auditory_hallucination_rudimentary_ringing	4	1	1
sensory_throat_tingling	2	1	2
sensory_auditory_hallucination_rudimentary_dullnoise	2	1	1
sensory_visual_hallucination_shapes	2	1	1
language_auditoryNaming sensory_visual_hallucination_colors	2	1	1
sensory_hand_tingling	20	5	6
sensory_finger_vibration	2	1	1
sensory_body_turning	2	1	1
sensory_tongue	12	5	4
sensory_finger	14	5	4
sensory_ear_fullness	2	1	1
sensory_face_tingling	10	3	5
sensory_shoulder_vibration	4	1	2
sensory_face_vibration	4	2	3
sensory_face_numbness sensory_face_tingling	2	1	2
sensory_body_electrical sensory_experiential_speeding	2	1	1
sensory_experiential_strangeFeeling	4	2	2
sensory_face_pain	4	2	4
sensory_olfactory_hallucination	2	1	2
sensory_auditory_hallucination_echo	4	2	3
language_speechArrest sensory_experiential_feelingOfPresence	6	3	1
sensory_auditory_hallucination_voice_counting sensory_experiential_feelingOfPresence	2	1	1
language_visualNaming sensory_experiential_forcedmemory	2	1	2
sensory_experiential_forcedmemory	8	2	3
sensory_face_discomfort sensory_hand_discomfort	2	1	2
language_speechArrest sensory_experiential_confusion	10	3	7
language_speechArrest language_visualNaming sensory_experiential_confusion sensory_experiential_movie	2	1	1
sensory_auditory_hallucination_music	4	1	3
sensory_auditory_hallucination_innervoice sensory_experiential_confusion	2	1	1
sensory_mouth_squishy	2	1	1
sensory_teeth	4	2	2
language_speechArrest sensory_auditory_hallucination_music	2	1	1
language_visualNaming sensory_experiential_forcedthought	2	1	2
sensory_pulsation	2	1	1
language_speechArrest sensory_auditory_hallucination	2	1	1
sensory_auditory_hallucination_rudimentary_humming	4	1	2
sensory_experiential	6	2	4
sensory_experiential sensory_experiential_distracted	2	1	2
sensory_eye_retroOrbitalPain	2	1	1
sensory_experiential_confusion	10	3	6
language_speechArrest sensory_experiential	2	1	2
language_speechArrest sensory_head_tingling	2	1	2
language_perseveration language_speechArrest sensory_experiential_lostFocus	2	1	1
sensory_mouth_tingling	14	3	6
sensory_experiential_apprehension	2	1	1
sensory_face_tingling sensory_face_twitching	2	1	1
sensory_experiential_embarassment	2	1	1
sensory_experiential_emotional	2	1	2
sensory_dizziness sensory_vertigo	8	2	4
sensory_arm_pain sensory_leg_pain	2	1	2
sensory_hand_tingling sensory_leg_tingling	2	1	2
sensory_hand sensory_leg	2	1	2
sensory_leg_pain	2	1	1
sensory_experiential_fallingSensation sensory_nausea	2	1	2
sensory_foot	4	2	3
sensory_nose_tingling	2	1	1
sensory_arm sensory_nausea	2	1	1
sensory_arm	8	4	3
sensory_nausea	10	4	6
sensory_auditory_hallucination_voice	6	3	2
sensory_lightheaded	20	2	8
sensory_jaw	2	1	1
sensory_face	8	3	4
sensory_mouth	10	4	5
sensory_chin_numbness	2	1	1
sensory_leg_scraping	2	1	1
sensory_experiential_voiceChange	4	2	3
sensory_visual_illusion	2	1	2
sensory_finger_tingling	10	3	3
sensory_back	4	2	4
sensory_hand_numbness	4	2	4
sensory_auditory_decrease	2	1	1
sensory_foot_numbness	4	1	3
sensory_mouth_formication	2	1	1
sensory_leg_numbness	8	3	5
sensory_dizziness sensory_tongue_tingling	2	1	2
sensory_face_heaviness	2	1	1
sensory_auditory_hallucination	4	2	2
language_paraphasicError language_speechArrest sensory_experiential_confusion	2	1	1
sensory_experiential_feelingOfPresence	4	2	2
sensory_tongue_other	4	2	2
sensory_dizziness	6	2	3
sensory_auditory_enhanced	2	1	1
sensory_foot_pain	2	1	1
head_motor sensory_experiential_feelingOfPresence	2	1	2
language_paraphasicError sensory_experiential	2	1	2
sensory_arm_tingling sensory_hand_tingling	4	2	3
sensory_experiential_fuzzy	4	1	2
sensory_head_pain	2	1	1
sensory_vertigo	2	1	1
sensory_hand_motion	2	1	2
sensory_experiential_disorientation sensory_lightheaded	2	1	1
sensory_eye	2	1	2
sensory_experiential_outOfBody	4	1	4
sensory_dizziness sensory_experiential_confusion	2	1	2
sensory_tongue_heaviness	4	2	2
sensory_lip_tingling	2	1	2
sensory_arm_numbness	2	1	1
sensory_groin_tingling	2	1	1
sensory_knee_tingling	2	1	2
sensory_leg_other	2	1	1
sensory_ear_numbness	2	1	2
sensory_auditory_hallucination_rudimentary_highpitchedsound	2	1	2
sensory_face_numbness sensory_mouth_numbness	2	1	2
language_countingHit language_visualNaming sensory_auditory_hallucination_rudimentary_ringing	4	1	1
sensory_throat	2	1	2
sensory_face sensory_mouth_wet	2	1	1
sensory_auditory_enhanced sensory_chest	2	1	2
sensory_visual_distortion sensory_visual_hallucination_movement	2	1	1
sensory_head	4	2	4
sensory_movement	2	1	1
sensory_eye_pain sensory_face_pain	2	1	1
sensory_head sensory_headache sensory_waves	2	1	2
sensory_visual_hallucination_shape	6	1	4
sensory_visual_hallucination_colors	8	1	5
sensory_visual_hallucination_person	10	1	5
sensory_visual_hallucination_movement	6	1	3
sensory_visual_deficit	2	1	1
sensory_visual_hallucination_flashinglight	4	1	2
sensory_visual_colors	2	1	1
sensory_complex sensory_visual_hallucination_movement	2	1	1
sensory_hand_other	2	1	1
language_comprehensionHit language_readingHit sensory_auditory_hallucination_voice	2	1	2
sensory_auditory_hallucination_voice sensory_leg_tactile	2	1	2
sensory_complex sensory_visual_hallucination_formed	2	1	1
language_auditoryNaming sensory_auditory_hallucination	2	1	2
language_speechArrest sensory_auditory_distortion	4	2	2
language_auditoryNaming sensory_ear	2	1	2
sensory_tongue_pain	2	1	1
sensory_mouth sensory_tongue	2	1	2
language_speechArrest sensory_auditory_hallucination_voice	2	1	1
language_speechArrest sensory_tongue_heaviness	2	1	1
sensory_mouth_numbness	4	2	2
language_auditoryNaming language_speechArrest sensory_auditory_hallucination_voice	2	1	1
sensory_chest_tightness sensory_face_tightness sensory_neck_tightness	2	1	1
sensory_experiential_disorientation sensory_face_pressure	2	1	1
sensory_auditory_hallucination_rudimentary	2	1	2
sensory_auditory_perception sensory_experiential_vibration	2	1	2
sensory_arm sensory_chest sensory_leg	2	1	1
sensory_ear	2	1	1
sensory_experiential_anticipation	2	1	2
sensory_head_movement	2	1	1
sensory_head_vibration	4	2	4
sensory_tongue_tingling	2	1	2
sensory_experiential_dejaVu sensory_eye_shaking	2	1	2
sensory_arm_warmth sensory_hand_warmth	2	1	1
sensory_arm_heaviness sensory_experiential_timeFrozen	2	1	2
sensory_eye_retroOrbitalPressure	2	1	2
sensory_experiential_dejaVu	2	1	1
sensory_experiential_movie	4	1	2
sensory_experiential_whoosh sensory_eye_pulsation sensory_face_heaviness sensory_mouth_tingling sensory_visual_distortion	2	1	1
sensory_arm sensory_leg sensory_numbness	2	1	2
sensory_hemibody sensory_temperature_heat	2	1	2
sensory_gustatory_hallucination sensory_olfactory_hallucination	2	1	2
sensory_experiential_forcedthought sensory_other	2	1	2
sensory_face_pressure	2	1	2
sensory_auditory_distortion	6	2	3
sensory_neck_discomfort_electric	2	1	1
sensory_jaw_tingling	2	1	1
sensory_anxiety	6	1	2
language_auditoryNaming language_visualNaming sensory_face	2	1	2
sensory_palate_loose sensory_throat_loose	4	1	3
sensory_finger_tingling sensory_hand_tingling	2	1	1
language_auditoryNamingSoft sensory_auditory_hallucination_innervoice sensory_auditory_hallucination_music	2	1	2
sensory_auditory_hallucination_innervoice	2	1	1
sensory_auditory_hallucination_voicesLaughing	2	1	1
language_auditoryNaming sensory_visual_hallucination_formed_person	2	1	2
sensory_internal_sensation	2	1	2
sensory_wrist	2	1	1
sensory_face sensory_visceral	2	1	1
language_delayedResponse sensory_experiential_impairedAwareness	2	1	2
sensory_throat_scratchy	2	1	2
sensory_arm_tingling	4	2	3
sensory_arm_cramping sensory_face_cramping	2	1	1
sensory_leg_tingling	4	1	3
sensory_leg_tingling sensory_torso_tingling	2	1	2
sensory_torso_tingling	2	1	1
sensory_shoulder_tingling	2	1	2
language_speechArrest sensory_dizziness	2	1	2
language_speechArrest sensory_auditory_hallucination_rudimentary sensory_experiential_disorientation sensory_vertigo	2	1	1
sensory_auditory_hallucination_rudimentary sensory_experiential_blurry	2	1	2
sensory_hand_paresthesia	2	1	1
sensory_tongue_numbness	4	1	3
sensory_arm_tingling sensory_face_tingling	2	1	2
sensory_arm_vibration sensory_face_vibration sensory_hand_vibration	2	1	2
sensory_gustatory_weirdtaste sensory_hand_tingling	2	1	2
sensory_auditory_hallucination_rudimentary sensory_ears_tactileHallucination	2	1	1
language_auditoryNaming sensory_auditory_hallucination_formed sensory_visual_hallucination_formed	2	1	1
sensory_palate_dull	2	1	2
sensory_hemibody_electric	2	1	1
sensory_neck_twitching	2	1	1
sensory_arm_warmth sensory_eye_warmth	2	1	2
sensory_eye_warmth	2	1	1
sensory_palate sensory_tongue	2	1	1
sensory_arm_warmth sensory_eye_warmth sensory_face_warmth sensory_shoulder_warmth	2	1	1
sensory_experiential_thoughtDisruption	2	1	1
sensory_abdomen_warmth sensory_experiential_thoughtDisruption	2	1	2
sensory_hand_pulsating	2	1	2
sensory_experiential_forcedthought	4	1	3
sensory_tongue_pulsating	6	1	3
language_auditoryNamingSoft language_visualNamingSoft	8	4	4
language_auditoryNaming language_visualNaming	36	14	14
language_recitationHit language_visualNaming	2	1	1
language_auditoryNaming language_sentenceCompletion language_visualNaming	2	1	1
language_auditoryNaming language_visualNamingSoft	2	1	1
language_recitationHit	32	8	7
language_visualNaming	262	53	30
language_recitationHitSoft	2	1	2
language_countingHit	6	3	4
language_sentenceCompletion	8	3	4
language_spontaneousSpeech	22	6	9
language_spontaneousSpeech language_visualNaming	6	3	3
language_auditoryNaming	134	29	24
language_recitationHitSoft language_visualNaming	2	1	2
language_speechArrest	352	60	28
language_paraphasicError	2	1	2
language_comprehensionHit	8	3	5
language_behavioralArrest language_speechArrest	2	1	2
language_speechArrest language_visualNaming	26	11	11
language_auditoryNamingSoft	24	10	10
language_visualNamingSoft	8	4	5
language_comprehensionHitSoft	2	1	2
language_unspecified	12	1	5
language_auditoryNaming language_paraphasicError	2	1	1
language_auditoryNaming language_sentenceCompletion	8	2	3
language_readingHit	12	3	6
language_speechDisruption	4	2	3
language_behavioralArrest	2	1	1
language_paraphasicError language_visualNamingSoft	2	1	1
language_paraphasicError language_visualNaming	2	1	1
language_countingHit language_recitationHit	4	2	1
language_comprehensionHit language_speechDisruption	4	1	3
language_speechDisruption language_visualNaming	2	1	2
language_auditoryNaming language_speechArrest	4	2	3
language_perseveration language_visualNaming	2	1	2
language_namingHit	8	1	3
language_delayedResponse	2	1	1
language_speechArrest language_wordFindingDifficulty	4	1	3
language_speechArrestSoft language_visualNamingSoft	2	1	1
language_wordFindingDifficulty	2	1	1
