## Supplemental Table 1 for "A probabilistic functional atlas based on extraoperative electrocortical stimulation mapping"

### Sheet: Supp_Table1_102324
Motor findings	Sensory findings	Language findings
motor	sensory_abdomen	language_auditoryNaming
motor_arm	sensory_abdomen_warmth	language_auditoryNamingSoft
motor_arm_clonus	sensory_anxiety	language_behavioralArrest
motor_arm_weakness	sensory_arm	language_comprehensionHit
motor_chest	sensory_arm_cramping	language_comprehensionHitSoft
motor_eye	sensory_arm_dull	language_countingHit
motor_eye_deviation	sensory_arm_funny	language_delayedResponse
motor_eye_movements	sensory_arm_heaviness	language_namingHit
motor_eye_upwardGaze	sensory_arm_numbness	language_paraphasicError
motor_eye_version	sensory_arm_pain	language_perseveration
motor_face	sensory_arm_tingling	language_readingHit
motor_face_blinking	sensory_arm_vibration	language_recitationHit
motor_face_eyeclosure	sensory_arm_warmth	language_recitationHitSoft
motor_face_eyeopening	sensory_arm_weird	language_sentenceCompletion
motor_face_grimace	sensory_auditory_decrease	language_speechArrest
motor_face_pulling	sensory_auditory_distortion	language_speechArrestSoft
motor_finger	sensory_auditory_enhanced	language_speechDisruption
motor_finger_flexion	sensory_auditory_hallucination	language_spontaneousSpeech
motor_finger_weakness	sensory_auditory_hallucination_echo	language_unspecified
motor_foot	sensory_auditory_hallucination_formed	language_visualNaming
motor_hand	sensory_auditory_hallucination_innervoice	language_visualNamingSoft
motor_hand_dystonia	sensory_auditory_hallucination_music	language_wordFindingDifficulty
motor_hand_weakness	sensory_auditory_hallucination_rudimentary
motor_head	sensory_auditory_hallucination_rudimentary_dullnoise
motor_head_deviation	sensory_auditory_hallucination_rudimentary_highpitchedsound
motor_head_turning	sensory_auditory_hallucination_rudimentary_humming
motor_head_version	sensory_auditory_hallucination_rudimentary_ringing
motor_hip	sensory_auditory_hallucination_voice
motor_jaw	sensory_auditory_hallucination_voice_counting
motor_larynx	sensory_auditory_hallucination_voicesLaughing
motor_leg	sensory_auditory_perception
motor_leg_jerking	sensory_back
motor_leg_weakness	sensory_body_bonesSoft
motor_mouth	sensory_body_electrical
motor_mouth_articulation	sensory_body_turning
motor_mouth_automatisms	sensory_chest
motor_neck	sensory_chest_tightness
motor_neck_pulling	sensory_chin_numbness
motor_pharynx	sensory_complex
motor_shoulder	sensory_dizziness
motor_speech	sensory_ear
motor_speechArrest	sensory_ear_fullness
motor_throat	sensory_ear_numbness
motor_tongue	sensory_ears_tactileHallucination
motor_tongue_lipLicking	sensory_experiential
motor_tongue_movement	sensory_experiential_anticipation
motor_tongue_retraction	sensory_experiential_apprehension
motor_torso	sensory_experiential_blurry
motor_utilizationBehavior	sensory_experiential_confusion
	sensory_experiential_dejaVu
	sensory_experiential_disorientation
	sensory_experiential_distracted
	sensory_experiential_embarassment
	sensory_experiential_emotional
	sensory_experiential_fallingSensation
	sensory_experiential_feelingOfPresence
	sensory_experiential_forcedmemory
	sensory_experiential_forcedthought
	sensory_experiential_fuzzy
	sensory_experiential_hulaHooping
	sensory_experiential_impairedAwareness
	sensory_experiential_lostFocus
	sensory_experiential_movie
	sensory_experiential_outOfBody
	sensory_experiential_speeding
	sensory_experiential_strangeFeeling
	sensory_experiential_thoughtDisruption
	sensory_experiential_timeFrozen
	sensory_experiential_vibration
	sensory_experiential_voiceChange
	sensory_experiential_whoosh
	sensory_eye
	sensory_eye_drooping
	sensory_eye_fluttering
	sensory_eye_pain
	sensory_eye_pulsation
	sensory_eye_retroOrbitalPain
	sensory_eye_retroOrbitalPressure
	sensory_eye_shaking
	sensory_eye_warmth
	sensory_face
	sensory_face_cramping
	sensory_face_discomfort
	sensory_face_heaviness
	sensory_face_numbness
	sensory_face_pain
	sensory_face_pressure
	sensory_face_tightness
	sensory_face_tingling
	sensory_face_twitching
	sensory_face_vibration
	sensory_face_warmth
	sensory_finger
	sensory_finger_tingling
	sensory_finger_vibration
	sensory_foot
	sensory_foot_numbness
	sensory_foot_pain
	sensory_groin_tingling
	sensory_gustatory_hallucination
	sensory_gustatory_metallic
	sensory_gustatory_weirdtaste
	sensory_hand
	sensory_hand_discomfort
	sensory_hand_dull
	sensory_hand_motion
	sensory_hand_numbness
	sensory_hand_other
	sensory_hand_paresthesia
	sensory_hand_pulsating
	sensory_hand_temperature_cold
	sensory_hand_tingling
	sensory_hand_twitching
	sensory_hand_vibration
	sensory_hand_warmth
	sensory_hand_weird
	sensory_head
	sensory_head_drooping
	sensory_head_movement
	sensory_head_pain
	sensory_head_tingling
	sensory_head_vibration
	sensory_headache
	sensory_hemibody
	sensory_hemibody_electric
	sensory_internal_sensation
	sensory_jaw
	sensory_jaw_tingling
	sensory_knee_tingling
	sensory_larynx_cough
	sensory_leg
	sensory_leg_numbness
	sensory_leg_other
	sensory_leg_pain
	sensory_leg_scraping
	sensory_leg_tactile
	sensory_leg_tingling
	sensory_lightheaded
	sensory_lip_tingling
	sensory_mouth
	sensory_mouth_formication
	sensory_mouth_numbness
	sensory_mouth_squishy
	sensory_mouth_tingling
	sensory_mouth_wet
	sensory_movement
	sensory_nausea
	sensory_neck_discomfort_electric
	sensory_neck_tightness
	sensory_neck_twitching
	sensory_neck_warmth
	sensory_nose_itch
	sensory_nose_tingling
	sensory_numbness
	sensory_olfactory_hallucination
	sensory_other
	sensory_palate
	sensory_palate_dull
	sensory_palate_loose
	sensory_pulsation
	sensory_shoulder
	sensory_shoulder_tingling
	sensory_shoulder_vibration
	sensory_shoulder_warmth
	sensory_teeth
	sensory_temperature_heat
	sensory_throat
	sensory_throat_burning
	sensory_throat_gag
	sensory_throat_loose
	sensory_throat_scratchy
	sensory_throat_tingling
	sensory_tickling
	sensory_tongue
	sensory_tongue_heaviness
	sensory_tongue_numbness
	sensory_tongue_other
	sensory_tongue_pain
	sensory_tongue_pulsating
	sensory_tongue_tingling
	sensory_tooth_movement
	sensory_torso_tingling
	sensory_unspecified
	sensory_vertigo
	sensory_visceral
	sensory_visual_blurring
	sensory_visual_colors
	sensory_visual_deficit
	sensory_visual_distortion
	sensory_visual_hallucination_colors
	sensory_visual_hallucination_flashinglight
	sensory_visual_hallucination_formed
	sensory_visual_hallucination_formed_person
	sensory_visual_hallucination_formed_picture
	sensory_visual_hallucination_movement
	sensory_visual_hallucination_person
	sensory_visual_hallucination_shape
	sensory_visual_hallucination_shapes
	sensory_visual_illusion
	sensory_waves
	sensory_wrist
